# Single-cell molecular profiling provides a high-resolution map of basophil and mast cell differentiation

**DOI:** 10.1101/848358

**Authors:** Fiona K. Hamey, Winnie W.Y. Lau, Iwo Kucinski, Xiaonan Wang, Evangelia Diamanti, Nicola K. Wilson, Berthold Göttgens, Joakim S. Dahlin

## Abstract

Differentiation of hematopoietic stem and progenitor cells ensure a continuous supply of mature blood cells. Recent models of differentiation are represented as a landscape, in which individual progenitors traverse a continuum of multipotent cell states before reaching an entry point that marks lineage commitment. Basophils and mast cells have received little attention in these models and their differentiation trajectories are yet to be explored. Here, we have performed multicolor flow cytometry and high-coverage single-cell RNA sequencing analyses to chart the differentiation of hematopoietic progenitors into basophils and mast cells in mouse. Analysis of flow cytometry data reconstructed a detailed map of the differentiation, including a bifurcation of progenitors into two specific trajectories. Molecular profiling and pseudotime ordering of the single cells revealed gene expression changes during differentiation, with temporally separated regulation of mast cell protease genes. We validate that basophil and mast cell signature genes increased along the trajectories into their respective lineage, and we demonstrate how genes critical for each respective lineage are upregulated during the formation of the mature cells. Cell fate assays showed that multicolor flow cytometry and transcriptional profiling successfully predict the bipotent phenotype of a previously uncharacterized population of basophil-mast cell progenitor-like cells in mouse peritoneum. Taken together, we provide a detailed roadmap of basophil and mast cell development through a combination of molecular and functional profiling.
