## Supplementary material for "Single-cell molecular profiling provides a high-resolution map of basophil and mast cell differentiation": Table S1

Gene	Comparison where significant
Gp49a	Upregulated in Ba vs BaP
C3ar1	Upregulated in Ba vs BaP
Myh9	Upregulated in Ba vs BaP
Sytl3	Upregulated in Ba vs BaP
Lilrb4	Upregulated in Ba vs BaP
Arpc5	Upregulated in Ba vs BaP
Cadps2	Upregulated in Ba vs BaP
Slfn2	Upregulated in Ba vs BaP
Ccl3	Upregulated in Ba vs BaP
Gprin1	Upregulated in Ba vs BaP
Ccr2	Upregulated in Ba vs BaP
Tmsb4x	Upregulated in Ba vs BaP
Tpm4	Upregulated in Ba vs BaP
Rnf130	Upregulated in Ba vs BaP
Actb	Upregulated in Ba vs BaP
Lyst	Upregulated in Ba vs BaP
Txnip	Upregulated in Ba vs BaP
Fxyd5	Upregulated in Ba vs BaP
Pnck	Upregulated in Ba vs BaP
Ccl6	Upregulated in Ba vs BaP
Fyb	Upregulated in Ba vs BaP
Lgals3	Upregulated in Ba vs BaP
Plek	Upregulated in Ba vs BaP
Mkl1	Upregulated in Ba vs BaP
Cd7	Upregulated in Ba vs BaP
Arl4c	Upregulated in Ba vs BaP
Gm12715	Upregulated in Ba vs BaP
Grina	Upregulated in Ba vs BaP
Il18r1	Upregulated in Ba vs BaP
Gm17087	Upregulated in Ba vs BaP
Rgs2	Upregulated in Ba vs BaP
Coro1a	Upregulated in Ba vs BaP
Ncf2	Upregulated in Ba vs BaP
Selplg	Upregulated in Ba vs BaP
Ccl4	Upregulated in Ba vs BaP
Tmem71	Upregulated in Ba vs BaP
Ncf1	Upregulated in Ba vs BaP
L1cam	Upregulated in Ba vs BaP
Rnf43	Upregulated in Ba vs BaP
Cnn2	Upregulated in Ba vs BaP
Gm8464	Upregulated in Ba vs BaP
Gm7809	Upregulated in Ba vs BaP
Gm8399	Upregulated in Ba vs BaP
Rap1b	Upregulated in Ba vs BaP
Hacd4	Upregulated in Ba vs BaP
Cyp4f18	Upregulated in Ba vs BaP
Zyx	Upregulated in Ba vs BaP
Itm2b	Upregulated in Ba vs BaP
Gm4750	Upregulated in Ba vs BaP
Btg1	Upregulated in Ba vs BaP
Pnpla7	Upregulated in Ba vs BaP
Csf2rb	Upregulated in Ba vs BaP
Itgb3	Upregulated in Ba vs BaP
Chst15	Upregulated in Ba vs BaP
Neurl3	Upregulated in Ba vs BaP
Nxpe4	Upregulated in Ba vs BaP
Cd244	Upregulated in Ba vs BaP
Samhd1	Upregulated in Ba vs BaP
Sorl1	Upregulated in Ba vs BaP
Mir5110	Upregulated in Ba vs BaP
Pag1	Upregulated in Ba vs BaP
Tmcc3	Upregulated in Ba vs BaP
Dgat1	Upregulated in Ba vs BaP
Myo1d	Upregulated in Ba vs BaP
Gabbr1	Upregulated in Ba vs BaP
Cotl1	Upregulated in Ba vs BaP
Tcp11l2	Upregulated in Ba vs BaP
Aqp9	Upregulated in Ba vs BaP
Zfp36	Upregulated in Ba vs BaP
Il7r	Upregulated in Ba vs BaP
AB124611	Upregulated in Ba vs BaP
Aldoart1	Upregulated in Ba vs BaP
Cxcr2	Upregulated in Ba vs BaP
Csf2rb2	Upregulated in Ba vs BaP
Hmha1	Upregulated in Ba vs BaP
Mapk14	Upregulated in Ba vs BaP
Jak2	Upregulated in Ba vs BaP
P2ry10	Upregulated in Ba vs BaP
Ccl9	Upregulated in Ba vs BaP
Cd200r3	Upregulated in Ba vs BaP
Il18rap	Upregulated in Ba vs BaP
Vasp	Upregulated in Ba vs BaP
4632428N05Rik	Upregulated in Ba vs BaP
Mir6236	Upregulated in Ba vs BaP
RP23-234F9.2	Upregulated in Ba vs BaP
Adam8	Upregulated in Ba vs BaP
Ctsd	Upregulated in Ba vs BaP
Atp11b	Upregulated in Ba vs BaP
Tyrobp	Upregulated in Ba vs BaP
Tnfaip8	Upregulated in Ba vs BaP
Gm26740	Upregulated in Ba vs BaP
Cd226	Upregulated in Ba vs BaP
Skap1	Upregulated in Ba vs BaP
Rnf167	Upregulated in Ba vs BaP
Il17ra	Upregulated in Ba vs BaP
Rac2	Upregulated in Ba vs BaP
Vcl	Upregulated in Ba vs BaP
Actg1	Upregulated in Ba vs BaP
Arhgdib	Upregulated in Ba vs BaP
Abr	Upregulated in Ba vs BaP
Lcp1	Upregulated in Ba vs BaP
Dmxl2	Upregulated in Ba vs BaP
Inpp4b	Upregulated in Ba vs BaP
H2-T23	Upregulated in Ba vs BaP
Ptk2b	Upregulated in Ba vs BaP
Aldoa	Upregulated in Ba vs BaP
Alox5ap	Upregulated in Ba vs BaP
Laptm5	Upregulated in Ba vs BaP
Mxd1	Upregulated in Ba vs BaP
Cd53	Upregulated in Ba vs BaP
Arid5b	Upregulated in Ba vs BaP
Hrh4	Upregulated in Ba vs BaP
Aldoart2	Upregulated in Ba vs BaP
Cuedc1	Upregulated in Ba vs BaP
Igsf6	Upregulated in Ba vs BaP
Pfn1	Upregulated in Ba vs BaP
Anxa11	Upregulated in Ba vs BaP
Gm7823	Upregulated in Ba vs BaP
Slc12a7	Upregulated in Ba vs BaP
Ltb	Upregulated in Ba vs BaP
RP23-380O16.7	Upregulated in Ba vs BaP
Rassf3	Upregulated in Ba vs BaP
Prkcd	Upregulated in Ba vs BaP
Cap1	Upregulated in Ba vs BaP
S100a10	Upregulated in Ba vs BaP
Ccr3	Upregulated in Ba vs BaP
H2-D1	Upregulated in Ba vs BaP
Alox15	Upregulated in Ba vs BaP
Prr13	Upregulated in Ba vs BaP
Crebrf	Upregulated in Ba vs BaP
Nlrp3	Upregulated in Ba vs BaP
Itgb2	Upregulated in Ba vs BaP
Cyp11a1	Upregulated in Ba vs BaP
Acss2	Upregulated in Ba vs BaP
RP24-224N3.8	Upregulated in Ba vs BaP
Serinc3	Upregulated in Ba vs BaP
Tmcc1	Upregulated in Ba vs BaP
Mboat1	Upregulated in Ba vs BaP
Hk3	Upregulated in Ba vs BaP
Ssh2	Upregulated in Ba vs BaP
Spi1	Upregulated in Ba vs BaP
Ptprj	Upregulated in Ba vs BaP
Taldo1	Upregulated in Ba vs BaP
Furin	Upregulated in Ba vs BaP
Lsp1	Upregulated in Ba vs BaP
Tbc1d4	Upregulated in Ba vs BaP
Whsc1l1	Upregulated in Ba vs BaP
Stk17b	Upregulated in Ba vs BaP
Ankrd44	Upregulated in Ba vs BaP
Fmnl1	Upregulated in Ba vs BaP
Susd6	Upregulated in Ba vs BaP
Mapk12	Upregulated in Ba vs BaP
Herc1	Upregulated in Ba vs BaP
Alox8	Upregulated in Ba vs BaP
Tprgl	Upregulated in Ba vs BaP
Neat1	Upregulated in Ba vs BaP
Tecpr1	Upregulated in Ba vs BaP
Kif21b	Upregulated in Ba vs BaP
Lgalsl	Upregulated in Ba vs BaP
Sh2d3c	Upregulated in Ba vs BaP
Gm12420	Upregulated in Ba vs BaP
Samd13	Upregulated in Ba vs BaP
Gm9025	Upregulated in Ba vs BaP
Nfil3	Upregulated in Ba vs BaP
Cdc42se1	Upregulated in Ba vs BaP
Litaf	Upregulated in Ba vs BaP
Sun2	Upregulated in Ba vs BaP
Arhgef1	Upregulated in Ba vs BaP
Gm12966	Upregulated in Ba vs BaP
Prex1	Upregulated in Ba vs BaP
Tln1	Upregulated in Ba vs BaP
Iqgap1	Upregulated in Ba vs BaP
Kcnj2	Upregulated in Ba vs BaP
Clk1	Upregulated in Ba vs BaP
Adora2b	Upregulated in Ba vs BaP
Nbeal2	Upregulated in Ba vs BaP
Mpc2	Upregulated in Ba vs BaP
Cdh1	Upregulated in Ba vs BaP
Srsf5	Upregulated in Ba vs BaP
Pde7b	Upregulated in Ba vs BaP
Il10ra	Upregulated in Ba vs BaP
Gm6169	Upregulated in Ba vs BaP
Slc6a4	Upregulated in Ba vs BaP
Pbxip1	Upregulated in Ba vs BaP
Gm5637	Upregulated in Ba vs BaP
Gltscr2	Upregulated in Ba vs BaP
Atp6v0b	Upregulated in Ba vs BaP
Slc6a9	Upregulated in Ba vs BaP
Fbxo9	Upregulated in Ba vs BaP
Satb1	Upregulated in Ba vs BaP
Npl	Upregulated in Ba vs BaP
Lat2	Upregulated in Ba vs BaP
Slc2a3	Upregulated in Ba vs BaP
Macf1	Upregulated in Ba vs BaP
Sgsh	Upregulated in Ba vs BaP
Rab11fip4	Upregulated in Ba vs BaP
Gm16372	Upregulated in Ba vs BaP
C5ar1	Upregulated in Ba vs BaP
Slc41a3	Upregulated in Ba vs BaP
Ccpg1	Upregulated in Ba vs BaP
Limd2	Upregulated in Ba vs BaP
Ypel3	Upregulated in Ba vs BaP
Gm13669	Upregulated in Ba vs BaP
Sat1	Upregulated in Ba vs BaP
Hgf	Upregulated in Ba vs BaP
Slc24a3	Upregulated in Ba vs BaP
Anxa6	Upregulated in Ba vs BaP
Phf20l1	Upregulated in Ba vs BaP
Myd88	Upregulated in Ba vs BaP
Atp1b1	Upregulated in Ba vs BaP
Itgb7	Upregulated in Ba vs BaP
Gab2	Upregulated in Ba vs BaP
Mpo	Downregulated in Ba vs BaP
Ctsg	Downregulated in Ba vs BaP
Dhdds	Downregulated in Ba vs BaP
RP23-49B23.1	Downregulated in Ba vs BaP
Ms4a3	Downregulated in Ba vs BaP
Uqcrq	Downregulated in Ba vs BaP
Papss2	Downregulated in Ba vs BaP
Nkg7	Downregulated in Ba vs BaP
Calr-ps	Downregulated in Ba vs BaP
Hspa5	Downregulated in Ba vs BaP
Edem3	Downregulated in Ba vs BaP
Cbx5	Downregulated in Ba vs BaP
Gm4617	Downregulated in Ba vs BaP
Igfbp4	Downregulated in Ba vs BaP
Nucks1	Downregulated in Ba vs BaP
Fgf3	Downregulated in Ba vs BaP
Angpt1	Downregulated in Ba vs BaP
Mns1	Downregulated in Ba vs BaP
Tspan31	Downregulated in Ba vs BaP
Ptma	Downregulated in Ba vs BaP
Ptprs	Downregulated in Ba vs BaP
Calr	Downregulated in Ba vs BaP
Dnmt1	Downregulated in Ba vs BaP
2210010C04Rik	Downregulated in Ba vs BaP
Lrmp	Downregulated in Ba vs BaP
Snrpd1	Downregulated in Ba vs BaP
Tmpo	Downregulated in Ba vs BaP
Abce1	Downregulated in Ba vs BaP
Gm9800	Downregulated in Ba vs BaP
Topbp1	Downregulated in Ba vs BaP
Erh	Downregulated in Ba vs BaP
Cdk6	Downregulated in Ba vs BaP
Mms22l	Downregulated in Ba vs BaP
Bcl2	Downregulated in Ba vs BaP
Bckdk	Downregulated in Ba vs BaP
Mcm2	Downregulated in Ba vs BaP
Slc22a3	Downregulated in Ba vs BaP
Mcm3	Downregulated in Ba vs BaP
Stmn1	Downregulated in Ba vs BaP
Fkbp2	Downregulated in Ba vs BaP
Sdf2l1	Downregulated in Ba vs BaP
Dio2	Downregulated in Ba vs BaP
Hdgf	Downregulated in Ba vs BaP
AI662270	Downregulated in Ba vs BaP
Cks1b	Downregulated in Ba vs BaP
Myb	Downregulated in Ba vs BaP
Gm11697	Downregulated in Ba vs BaP
Diap3	Downregulated in Ba vs BaP
Pcna-ps2	Downregulated in Ba vs BaP
Abcd3	Downregulated in Ba vs BaP
Cd34	Downregulated in Ba vs BaP
Yif1b	Downregulated in Ba vs BaP
Xpo1	Downregulated in Ba vs BaP
Spns2	Downregulated in Ba vs BaP
Nme2	Downregulated in Ba vs BaP
Tmem256	Downregulated in Ba vs BaP
Gm10131	Downregulated in Ba vs BaP
Rpl28-ps1	Downregulated in Ba vs BaP
Rnf168	Downregulated in Ba vs BaP
Gm11223	Downregulated in Ba vs BaP
Zbtb16	Downregulated in Ba vs BaP
Mcm5	Downregulated in Ba vs BaP
Ssrp1	Downregulated in Ba vs BaP
Usp1	Downregulated in Ba vs BaP
Ncapd2	Downregulated in Ba vs BaP
Hnrnpr	Downregulated in Ba vs BaP
Syce2	Downregulated in Ba vs BaP
Gm14277	Downregulated in Ba vs BaP
Gm15421	Downregulated in Ba vs BaP
Dkc1	Downregulated in Ba vs BaP
RP23-110C17.2	Downregulated in Ba vs BaP
Prkcsh	Downregulated in Ba vs BaP
Tcp1	Downregulated in Ba vs BaP
Usp5	Downregulated in Ba vs BaP
Ipo5	Downregulated in Ba vs BaP
Pcna	Downregulated in Ba vs BaP
Auts2	Downregulated in Ba vs BaP
Eny2	Downregulated in Ba vs BaP
Cntln	Downregulated in Ba vs BaP
Clec12a	Downregulated in Ba vs BaP
Lair1	Downregulated in Ba vs BaP
Tcerg1	Downregulated in Ba vs BaP
Pdia6	Downregulated in Ba vs BaP
Kit	Downregulated in Ba vs BaP
Anp32e	Downregulated in Ba vs BaP
Hnrnpab	Downregulated in Ba vs BaP
Cwf19l1	Downregulated in Ba vs BaP
Gart	Downregulated in Ba vs BaP
Ramp1	Downregulated in Ba vs BaP
mt-Nd1	Downregulated in Ba vs BaP
Dbf4	Downregulated in Ba vs BaP
Lman1	Downregulated in Ba vs BaP
G6pc3	Downregulated in Ba vs BaP
Mrpl23-ps1	Downregulated in Ba vs BaP
Magt1	Downregulated in Ba vs BaP
Hyou1	Downregulated in Ba vs BaP
Pebp1	Downregulated in Ba vs BaP
Deb1	Downregulated in Ba vs BaP
Vimp	Downregulated in Ba vs BaP
Pole4	Downregulated in Ba vs BaP
Adrbk2	Downregulated in Ba vs BaP
Kpnb1	Downregulated in Ba vs BaP
Lmnb2	Downregulated in Ba vs BaP
Itga4	Downregulated in Ba vs BaP
Mif	Downregulated in Ba vs BaP
Nt5c3b	Downregulated in Ba vs BaP
Nop10	Downregulated in Ba vs BaP
Cxcr4	Downregulated in Ba vs BaP
Stom	Downregulated in Ba vs BaP
Aff3	Downregulated in Ba vs BaP
Coq2	Downregulated in Ba vs BaP
Wbp5	Downregulated in Ba vs BaP
Mpp6	Downregulated in Ba vs BaP
Txlna	Downregulated in Ba vs BaP
Gpaa1	Downregulated in Ba vs BaP
Atad5	Downregulated in Ba vs BaP
Osbpl8	Downregulated in Ba vs BaP
Sec23b	Downregulated in Ba vs BaP
Flnb	Downregulated in Ba vs BaP
Rpn1	Downregulated in Ba vs BaP
Bet1	Downregulated in Ba vs BaP
Nme1	Downregulated in Ba vs BaP
Prdx1	Downregulated in Ba vs BaP
mt-Nd6	Downregulated in Ba vs BaP
Gm15210	Downregulated in Ba vs BaP
Ddost	Downregulated in Ba vs BaP
Dna2	Downregulated in Ba vs BaP
P4hb	Downregulated in Ba vs BaP
Ncapd3	Downregulated in Ba vs BaP
Nt5dc2	Downregulated in Ba vs BaP
Sdsl	Downregulated in Ba vs BaP
Spcs3	Downregulated in Ba vs BaP
Ngfrap1	Downregulated in Ba vs BaP
Ubap2	Downregulated in Ba vs BaP
Tspan32	Downregulated in Ba vs BaP
Creld2	Downregulated in Ba vs BaP
Irf2bp2	Downregulated in Ba vs BaP
Yam1	Downregulated in Ba vs BaP
Zdhhc21	Downregulated in Ba vs BaP
Zfp518b	Downregulated in Ba vs BaP
Abca8b	Downregulated in Ba vs BaP
Odc1	Downregulated in Ba vs BaP
Cuta	Downregulated in Ba vs BaP
Dctpp1	Downregulated in Ba vs BaP
Snrnp40	Downregulated in Ba vs BaP
Alyref	Downregulated in Ba vs BaP
Apoe	Downregulated in Ba vs BaP
Smc4	Downregulated in Ba vs BaP
Cdk2	Downregulated in Ba vs BaP
Farsa	Downregulated in Ba vs BaP
Snhg8	Downregulated in Ba vs BaP
Snrpf	Downregulated in Ba vs BaP
Dut	Downregulated in Ba vs BaP
Cep290	Downregulated in Ba vs BaP
C1qbp	Downregulated in Ba vs BaP
Nomo1	Downregulated in Ba vs BaP
Cdc25a	Downregulated in Ba vs BaP
Gm16373	Downregulated in Ba vs BaP
Canx	Downregulated in Ba vs BaP
Ankrd28	Downregulated in Ba vs BaP
Tuba1b	Downregulated in Ba vs BaP
Stt3a	Downregulated in Ba vs BaP
Rpl22l1	Downregulated in Ba vs BaP
Scd2	Downregulated in Ba vs BaP
Cdk4	Downregulated in Ba vs BaP
Atp8b1	Downregulated in Ba vs BaP
Cmtm7	Downregulated in Ba vs BaP
Gm10177	Downregulated in Ba vs BaP
Gnl3	Downregulated in Ba vs BaP
Vkorc1	Downregulated in Ba vs BaP
Slc43a3	Downregulated in Ba vs BaP
Rrp15	Downregulated in Ba vs BaP
Mfsd10	Downregulated in Ba vs BaP
Mphosph9	Downregulated in Ba vs BaP
Hjurp	Downregulated in Ba vs BaP
Stt3b	Downregulated in Ba vs BaP
Mcm4	Downregulated in Ba vs BaP
Eif3b	Downregulated in Ba vs BaP
Cdc7	Downregulated in Ba vs BaP
Timeless	Downregulated in Ba vs BaP
Cdt1	Downregulated in Ba vs BaP
Sumo3	Downregulated in Ba vs BaP
Gsto1	Downregulated in Ba vs BaP
Gm10039	Downregulated in Ba vs BaP
Smc2	Downregulated in Ba vs BaP
Gm13092	Downregulated in Ba vs BaP
Rps20	Downregulated in Ba vs BaP
Cmc1	Downregulated in Ba vs BaP
Mybbp1a	Downregulated in Ba vs BaP
Dnajc3	Downregulated in Ba vs BaP
Usp37	Downregulated in Ba vs BaP
Gnl2	Downregulated in Ba vs BaP
Tcof1	Downregulated in Ba vs BaP
Pola2	Downregulated in Ba vs BaP
Mdga1	Downregulated in Ba vs BaP
2610524H06Rik	Downregulated in Ba vs BaP
Atp2b4	Downregulated in Ba vs BaP
Blm	Downregulated in Ba vs BaP
Hn1l	Downregulated in Ba vs BaP
Tmem107	Downregulated in Ba vs BaP
Nop56	Downregulated in Ba vs BaP
Rpl3	Downregulated in Ba vs BaP
Snd1	Downregulated in Ba vs BaP
Ybx3	Downregulated in Ba vs BaP
Nudc	Downregulated in Ba vs BaP
Tdp2	Downregulated in Ba vs BaP
Rpa3	Downregulated in Ba vs BaP
Orc6	Downregulated in Ba vs BaP
Gm8186	Downregulated in Ba vs BaP
Rbmxl1	Downregulated in Ba vs BaP
Ranbp1	Downregulated in Ba vs BaP
Rltpr	Downregulated in Ba vs BaP
Ppie	Downregulated in Ba vs BaP
AI504432	Downregulated in Ba vs BaP
mt-Nd5	Downregulated in Ba vs BaP
Atp13a3	Downregulated in Ba vs BaP
Emilin1	Downregulated in Ba vs BaP
Pi4k2b	Downregulated in Ba vs BaP
Cd24a	Downregulated in Ba vs BaP
Cd81	Downregulated in Ba vs BaP
Coro7	Downregulated in Ba vs BaP
Msh6	Downregulated in Ba vs BaP
Ctdspl	Downregulated in Ba vs BaP
Manf	Downregulated in Ba vs BaP
Lsm6	Downregulated in Ba vs BaP
Ndufb6	Downregulated in Ba vs BaP
Gins1	Downregulated in Ba vs BaP
Dot1l	Downregulated in Ba vs BaP
Mlh1	Downregulated in Ba vs BaP
Psat1	Downregulated in Ba vs BaP
Wdfy4	Downregulated in Ba vs BaP
Nup205	Downregulated in Ba vs BaP
Cdk5rap3	Downregulated in Ba vs BaP
Morc2a	Downregulated in Ba vs BaP
Eefsec	Downregulated in Ba vs BaP
Rnf26	Downregulated in Ba vs BaP
Plxnd1	Downregulated in Ba vs BaP
Srsf7	Downregulated in Ba vs BaP
Gm12184	Downregulated in Ba vs BaP
Hoxa7	Downregulated in Ba vs BaP
Kcna3	Downregulated in Ba vs BaP
Atp13a1	Downregulated in Ba vs BaP
Rpa1	Downregulated in Ba vs BaP
mt-Cytb	Downregulated in Ba vs BaP
Uqcc2	Downregulated in Ba vs BaP
Memo1	Downregulated in Ba vs BaP
Larp1	Downregulated in Ba vs BaP
Pus7	Downregulated in Ba vs BaP
Ndufa1	Downregulated in Ba vs BaP
Eef1e1	Downregulated in Ba vs BaP
Slc35b1	Downregulated in Ba vs BaP
Glo1	Downregulated in Ba vs BaP
Gmpr	Downregulated in Ba vs BaP
Eif4g1	Downregulated in Ba vs BaP
Pbx4	Downregulated in Ba vs BaP
Bcl7a	Downregulated in Ba vs BaP
Mydgf	Downregulated in Ba vs BaP
Ndufb3	Downregulated in Ba vs BaP
Kat2a	Downregulated in Ba vs BaP
Srsf10	Downregulated in Ba vs BaP
Hells	Downregulated in Ba vs BaP
Ddx11	Downregulated in Ba vs BaP
Nop58	Downregulated in Ba vs BaP
Gm7488	Downregulated in Ba vs BaP
Pcyox1l	Downregulated in Ba vs BaP
RP23-235E15.1	Downregulated in Ba vs BaP
H2-Ab1	Downregulated in Ba vs BaP
Eif3a	Downregulated in Ba vs BaP
Chaf1a	Downregulated in Ba vs BaP
Mtf2	Downregulated in Ba vs BaP
Bora	Downregulated in Ba vs BaP
Mtmr2	Downregulated in Ba vs BaP
Gm10275	Downregulated in Ba vs BaP
Stra13	Downregulated in Ba vs BaP
Oxct1	Downregulated in Ba vs BaP
Gm6625	Downregulated in Ba vs BaP
Gm9888	Downregulated in Ba vs BaP
Brca2	Downregulated in Ba vs BaP
Tsfm	Downregulated in Ba vs BaP
Tmem258	Downregulated in Ba vs BaP
Spred2	Downregulated in Ba vs BaP
Nasp	Downregulated in Ba vs BaP
Slc7a1	Downregulated in Ba vs BaP
Tipin	Downregulated in Ba vs BaP
Mrpl18	Downregulated in Ba vs BaP
Gm13005	Downregulated in Ba vs BaP
Svip	Downregulated in Ba vs BaP
Snrpa1	Downregulated in Ba vs BaP
Nmral1	Downregulated in Ba vs BaP
Nup62	Downregulated in Ba vs BaP
Utp20	Downregulated in Ba vs BaP
Lig1	Downregulated in Ba vs BaP
Thoc7	Downregulated in Ba vs BaP
Top2a	Downregulated in Ba vs BaP
Mtap	Downregulated in Ba vs BaP
Stard4	Downregulated in Ba vs BaP
Nolc1	Downregulated in Ba vs BaP
Gm10169	Downregulated in Ba vs BaP
Mlkl	Downregulated in Ba vs BaP
Hsp90aa1	Downregulated in Ba vs BaP
Cetn3	Downregulated in Ba vs BaP
B230216N24Rik	Downregulated in Ba vs BaP
0610007P14Rik	Downregulated in Ba vs BaP
Rbl1	Downregulated in Ba vs BaP
Krtcap2	Downregulated in Ba vs BaP
Txndc11	Downregulated in Ba vs BaP
Gm36948	Downregulated in Ba vs BaP
Phgdh	Downregulated in Ba vs BaP
Cpa3	Downregulated in Ba vs BaP
Ppm1g	Downregulated in Ba vs BaP
Txn1	Downregulated in Ba vs BaP
Sf3a1	Downregulated in Ba vs BaP
Cope	Downregulated in Ba vs BaP
Rapgef3	Downregulated in Ba vs BaP
Ddx56	Downregulated in Ba vs BaP
Srsf2	Downregulated in Ba vs BaP
Pole2	Downregulated in Ba vs BaP
Ash2l	Downregulated in Ba vs BaP
Ctbp1	Downregulated in Ba vs BaP
Rrm1	Downregulated in Ba vs BaP
Dtymk	Downregulated in Ba vs BaP
Mrps18c	Downregulated in Ba vs BaP
S100a1	Downregulated in Ba vs BaP
Sox4	Downregulated in Ba vs BaP
Trim28	Downregulated in Ba vs BaP
Gm10819	Downregulated in Ba vs BaP
BC052040	Downregulated in Ba vs BaP
Mthfd1l	Downregulated in Ba vs BaP
Slirp	Downregulated in Ba vs BaP
Prim1	Downregulated in Ba vs BaP
Park7	Downregulated in Ba vs BaP
Pradc1	Downregulated in Ba vs BaP
Parp1	Downregulated in Ba vs BaP
Phpt1	Downregulated in Ba vs BaP
Hdlbp	Downregulated in Ba vs BaP
Scin	Downregulated in Ba vs BaP
Gm32460	Downregulated in Ba vs BaP
Ccdc88a	Downregulated in Ba vs BaP
Ipo7	Downregulated in Ba vs BaP
Etv6	Downregulated in Ba vs BaP
Prpf40a	Downregulated in Ba vs BaP
Nemf	Downregulated in Ba vs BaP
Naa50	Downregulated in Ba vs BaP
Naa15	Downregulated in Ba vs BaP
Mettl14	Downregulated in Ba vs BaP
Car9	Downregulated in Ba vs BaP
Piezo1	Downregulated in Ba vs BaP
Pnp	Downregulated in Ba vs BaP
Zfp664	Downregulated in Ba vs BaP
Gmnn	Downregulated in Ba vs BaP
Cpq	Downregulated in Ba vs BaP
Tyms	Downregulated in Ba vs BaP
Lppr3	Downregulated in Ba vs BaP
Gpr160	Downregulated in Ba vs BaP
Uba2	Downregulated in Ba vs BaP
Ska2	Downregulated in Ba vs BaP
Akr1b3	Downregulated in Ba vs BaP
Paxip1	Downregulated in Ba vs BaP
Ndufa4	Downregulated in Ba vs BaP
Lgals1	Downregulated in Ba vs BaP
Smc3	Downregulated in Ba vs BaP
RP23-454P8.1	Downregulated in Ba vs BaP
Parvb	Downregulated in Ba vs BaP
Fcho1	Downregulated in Ba vs BaP
Ctbp2	Downregulated in Ba vs BaP
Lrrc59	Downregulated in Ba vs BaP
Ilf2	Downregulated in Ba vs BaP
Slc35d1	Downregulated in Ba vs BaP
Fam162a	Downregulated in Ba vs BaP
Usp11	Downregulated in Ba vs BaP
Glrx	Downregulated in Ba vs BaP
1810037I17Rik	Downregulated in Ba vs BaP
Polr1b	Downregulated in Ba vs BaP
Nde1	Downregulated in Ba vs BaP
Abca2	Downregulated in Ba vs BaP
Pola1	Downregulated in Ba vs BaP
Atp5k	Downregulated in Ba vs BaP
Gm4204	Downregulated in Ba vs BaP
Retsat	Downregulated in Ba vs BaP
Srpk2	Downregulated in Ba vs BaP
Hars	Downregulated in Ba vs BaP
Arhgef39	Downregulated in Ba vs BaP
Prss57	Downregulated in Ba vs BaP
Dnah8	Downregulated in Ba vs BaP
Phf14	Downregulated in Ba vs BaP
Adgrl1	Downregulated in Ba vs BaP
Prdx2	Downregulated in Ba vs BaP
Cep295	Downregulated in Ba vs BaP
Rpl3-ps1	Downregulated in Ba vs BaP
Mcm6	Downregulated in Ba vs BaP
Cdca7	Downregulated in Ba vs BaP
Sf3b3	Downregulated in Ba vs BaP
Incenp	Downregulated in Ba vs BaP
Fpgs	Downregulated in Ba vs BaP
Eif2b3	Downregulated in Ba vs BaP
Tiam2	Downregulated in Ba vs BaP
Htt	Downregulated in Ba vs BaP
Fkbp3	Downregulated in Ba vs BaP
Tcf12	Downregulated in Ba vs BaP
Rpl31-ps18	Downregulated in Ba vs BaP
Ccdc127	Downregulated in Ba vs BaP
Gm8203	Downregulated in Ba vs BaP
Card9	Downregulated in Ba vs BaP
Cux1	Downregulated in Ba vs BaP
Rpe	Downregulated in Ba vs BaP
2700029M09Rik	Downregulated in Ba vs BaP
Gspt1	Downregulated in Ba vs BaP
Prss34	Downregulated in Ba vs BaP
Chd9	Downregulated in Ba vs BaP
Nom1	Downregulated in Ba vs BaP
Haus5	Downregulated in Ba vs BaP
H2afz	Downregulated in Ba vs BaP
Haus1	Downregulated in Ba vs BaP
Pdia3	Downregulated in Ba vs BaP
Impdh2	Downregulated in Ba vs BaP
Ttc3	Downregulated in Ba vs BaP
Lrp4	Downregulated in Ba vs BaP
Phyh	Downregulated in Ba vs BaP
Dnajc8	Downregulated in Ba vs BaP
Gm5778	Downregulated in Ba vs BaP
Ints1	Downregulated in Ba vs BaP
Hprt	Downregulated in Ba vs BaP
Rbm3	Downregulated in Ba vs BaP
Ncl	Downregulated in Ba vs BaP
Slx4	Downregulated in Ba vs BaP
Gtf2ird1	Downregulated in Ba vs BaP
Wwp1	Downregulated in Ba vs BaP
Mthfd1	Downregulated in Ba vs BaP
Kansl2	Downregulated in Ba vs BaP
Rpl31-ps8	Downregulated in Ba vs BaP
Snx15	Downregulated in Ba vs BaP
Gm4944	Downregulated in Ba vs BaP
Srsf6	Downregulated in Ba vs BaP
Fasn	Downregulated in Ba vs BaP
Rhobtb3	Downregulated in Ba vs BaP
Romo1	Downregulated in Ba vs BaP
Ttc13	Downregulated in Ba vs BaP
Dhfr	Downregulated in Ba vs BaP
Ints7	Downregulated in Ba vs BaP
Tmed3	Downregulated in Ba vs BaP
Mrpl57	Downregulated in Ba vs BaP
Ndufv3	Downregulated in Ba vs BaP
Adi1	Downregulated in Ba vs BaP
Armcx2	Downregulated in Ba vs BaP
Mcpt8	Downregulated in Ba vs BaP
Pcnt	Downregulated in Ba vs BaP
Set	Downregulated in Ba vs BaP
Gm9824	Downregulated in Ba vs BaP
Rad18	Downregulated in Ba vs BaP
Ppan	Downregulated in Ba vs BaP
Bcl11a	Downregulated in Ba vs BaP
Farsb	Downregulated in Ba vs BaP
Xist	Downregulated in Ba vs BaP
Lmnb1	Downregulated in Ba vs BaP
Dtl	Downregulated in Ba vs BaP
Gtf2f1	Downregulated in Ba vs BaP
Syncrip	Downregulated in Ba vs BaP
Srgap2	Downregulated in Ba vs BaP
Rif1	Downregulated in Ba vs BaP
Tmx4	Downregulated in Ba vs BaP
Med14	Downregulated in Ba vs BaP
Gm37940	Downregulated in Ba vs BaP
Orc2	Downregulated in Ba vs BaP
Mrpl20	Downregulated in Ba vs BaP
Ssr4	Downregulated in Ba vs BaP
Dapk1	Downregulated in Ba vs BaP
Rhbdd3	Downregulated in Ba vs BaP
Srgn	Downregulated in Ba vs BaP
Rcl1	Downregulated in Ba vs BaP
Sord	Downregulated in Ba vs BaP
Gm21399	Downregulated in Ba vs BaP
Tfam	Downregulated in Ba vs BaP
Myo10	Downregulated in Ba vs BaP
Phf20	Downregulated in Ba vs BaP
Atp5g1	Downregulated in Ba vs BaP
Bscl2	Downregulated in Ba vs BaP
Nars2	Downregulated in Ba vs BaP
Psma6	Downregulated in Ba vs BaP
Zzz3	Downregulated in Ba vs BaP
Alg3	Downregulated in Ba vs BaP
Gm5841	Downregulated in Ba vs BaP
Rpgrip1l	Downregulated in Ba vs BaP
Mrps15	Downregulated in Ba vs BaP
Mettl1	Downregulated in Ba vs BaP
H2afx	Downregulated in Ba vs BaP
RP24-95O4.6	Downregulated in Ba vs BaP
Atpif1	Downregulated in Ba vs BaP
Idh3a	Downregulated in Ba vs BaP
Gin1	Downregulated in Ba vs BaP
Dph6	Downregulated in Ba vs BaP
Nlgn2	Downregulated in Ba vs BaP
Eif1a	Downregulated in Ba vs BaP
Nelfcd	Downregulated in Ba vs BaP
Lta4h	Downregulated in Ba vs BaP
Aatk	Downregulated in Ba vs BaP
Ptbp1	Downregulated in Ba vs BaP
Ceacam1	Downregulated in Ba vs BaP
Gm26623	Downregulated in Ba vs BaP
Hddc2	Downregulated in Ba vs BaP
Cdc6	Downregulated in Ba vs BaP
Xylt2	Downregulated in Ba vs BaP
Psmd1	Downregulated in Ba vs BaP
Ccdc50	Downregulated in Ba vs BaP
Raver1	Downregulated in Ba vs BaP
Parvg	Downregulated in Ba vs BaP
Ruvbl2	Downregulated in Ba vs BaP
Foxred2	Downregulated in Ba vs BaP
1110001J03Rik	Downregulated in Ba vs BaP
Nipa2	Downregulated in Ba vs BaP
Cenpc1	Downregulated in Ba vs BaP
Fam132a	Downregulated in Ba vs BaP
Hspd1	Downregulated in Ba vs BaP
Atp2a2	Downregulated in Ba vs BaP
Hmgn2	Downregulated in Ba vs BaP
Nmt1	Downregulated in Ba vs BaP
Mrpl38	Downregulated in Ba vs BaP
Rpl36al	Downregulated in Ba vs BaP
Atad2	Downregulated in Ba vs BaP
Gna12	Downregulated in Ba vs BaP
Nup210	Downregulated in Ba vs BaP
Tgfbr3	Downregulated in Ba vs BaP
Mdn1	Downregulated in Ba vs BaP
Txn-ps1	Downregulated in Ba vs BaP
Prps1l3	Downregulated in Ba vs BaP
Usp39	Downregulated in Ba vs BaP
Ndufa10	Downregulated in Ba vs BaP
Exosc2	Downregulated in Ba vs BaP
Elp2	Downregulated in Ba vs BaP
Trim27	Downregulated in Ba vs BaP
Rgcc	Downregulated in Ba vs BaP
Eng	Downregulated in Ba vs BaP
Pfdn6	Downregulated in Ba vs BaP
Dek	Downregulated in Ba vs BaP
Pdia4	Downregulated in Ba vs BaP
Hnrnpdl	Downregulated in Ba vs BaP
Tssc1	Downregulated in Ba vs BaP
Mir5099	Downregulated in Ba vs BaP
Tbxas1	Downregulated in Ba vs BaP
Mmgt1	Downregulated in Ba vs BaP
Patz1	Downregulated in Ba vs BaP
Cd55	Downregulated in Ba vs BaP
Phf20-ps	Downregulated in Ba vs BaP
Gm4857	Downregulated in Ba vs BaP
6330562C20Rik	Downregulated in Ba vs BaP
Cnot7	Downregulated in Ba vs BaP
Mrpl17	Downregulated in Ba vs BaP
Rev1	Downregulated in Ba vs BaP
Trappc13	Downregulated in Ba vs BaP
Msi2	Downregulated in Ba vs BaP
Rqcd1	Downregulated in Ba vs BaP
B230219D22Rik	Downregulated in Ba vs BaP
Mki67	Downregulated in Ba vs BaP
Gm6368	Downregulated in Ba vs BaP
Pdap1	Downregulated in Ba vs BaP
Ncapg2	Downregulated in Ba vs BaP
Pprc1	Downregulated in Ba vs BaP
Gm14586	Downregulated in Ba vs BaP
Slc39a11	Downregulated in Ba vs BaP
Gm11974	Downregulated in Ba vs BaP
Hmgxb4	Downregulated in Ba vs BaP
Anxa3	Downregulated in Ba vs BaP
Recql	Downregulated in Ba vs BaP
Hspa4	Downregulated in Ba vs BaP
Rps27l	Downregulated in Ba vs BaP
Bzw2	Downregulated in Ba vs BaP
Gm38082	Downregulated in Ba vs BaP
Zranb2	Downregulated in Ba vs BaP
Gm9761	Downregulated in Ba vs BaP
Hnrnpd	Downregulated in Ba vs BaP
Mier3	Downregulated in Ba vs BaP
Zfp131	Downregulated in Ba vs BaP
Itpa	Downregulated in Ba vs BaP
Tmem160	Downregulated in Ba vs BaP
Sec61b	Downregulated in Ba vs BaP
Ndc1	Downregulated in Ba vs BaP
Rpn2	Downregulated in Ba vs BaP
Ivns1abp	Downregulated in Ba vs BaP
Lcn2	Downregulated in Ba vs BaP
Gemin8	Downregulated in Ba vs BaP
Emid1	Downregulated in Ba vs BaP
Rbbp7	Downregulated in Ba vs BaP
Acadm	Downregulated in Ba vs BaP
Bin1	Downregulated in Ba vs BaP
Uhrf1	Downregulated in Ba vs BaP
Timm21	Downregulated in Ba vs BaP
Slc30a5	Downregulated in Ba vs BaP
Prtn3	Downregulated in Ba vs BaP
Eif4e	Downregulated in Ba vs BaP
Kansl3	Downregulated in Ba vs BaP
Vcp	Downregulated in Ba vs BaP
Gm9816	Downregulated in Ba vs BaP
RP23-461P7.1	Downregulated in Ba vs BaP
Ccdc77	Downregulated in Ba vs BaP
RP23-454P8.3	Downregulated in Ba vs BaP
Rrp1b	Downregulated in Ba vs BaP
Optn	Downregulated in Ba vs BaP
Pam	Downregulated in Ba vs BaP
Champ1	Downregulated in Ba vs BaP
Bola1	Downregulated in Ba vs BaP
Wdhd1	Downregulated in Ba vs BaP
Osgep	Downregulated in Ba vs BaP
Tmem57	Downregulated in Ba vs BaP
Nbas	Downregulated in Ba vs BaP
Acer3	Downregulated in Ba vs BaP
Lcmt2	Downregulated in Ba vs BaP
Cep83	Downregulated in Ba vs BaP
Eif4a3	Downregulated in Ba vs BaP
Lbp	Downregulated in Ba vs BaP
Nap1l1	Downregulated in Ba vs BaP
Gm11505	Downregulated in Ba vs BaP
Rlim	Downregulated in Ba vs BaP
Ppid	Downregulated in Ba vs BaP
Rbck1	Downregulated in Ba vs BaP
C530008M17Rik	Downregulated in Ba vs BaP
Sac3d1	Downregulated in Ba vs BaP
Fto	Downregulated in Ba vs BaP
Shmt1	Downregulated in Ba vs BaP
Tia1	Downregulated in Ba vs BaP
Ankrd26	Downregulated in Ba vs BaP
Cfdp1	Downregulated in Ba vs BaP
Mlec	Downregulated in Ba vs BaP
Cep89	Downregulated in Ba vs BaP
Shmt2	Downregulated in Ba vs BaP
Galk1	Downregulated in Ba vs BaP
Dhtkd1	Downregulated in Ba vs BaP
Scfd2	Downregulated in Ba vs BaP
Calu	Downregulated in Ba vs BaP
Snrpg	Downregulated in Ba vs BaP
Smim10l1	Downregulated in Ba vs BaP
Mast2	Downregulated in Ba vs BaP
Rpl36a-ps2	Downregulated in Ba vs BaP
Kcnq1ot1	Downregulated in Ba vs BaP
Pa2g4	Downregulated in Ba vs BaP
Dnajb11	Downregulated in Ba vs BaP
Pdp1	Downregulated in Ba vs BaP
Dbr1	Downregulated in Ba vs BaP
Wdr90	Downregulated in Ba vs BaP
Aars	Downregulated in Ba vs BaP
Frmd4a	Downregulated in Ba vs BaP
Erich1	Downregulated in Ba vs BaP
Cenpl	Downregulated in Ba vs BaP
Cst3	Downregulated in Ba vs BaP
Nfxl1	Downregulated in Ba vs BaP
Shfm1	Downregulated in Ba vs BaP
Wars	Downregulated in Ba vs BaP
Apip	Downregulated in Ba vs BaP
Syde2	Downregulated in Ba vs BaP
Rpa2	Downregulated in Ba vs BaP
Bcl2l12	Downregulated in Ba vs BaP
Pold1	Downregulated in Ba vs BaP
Gm11488	Downregulated in Ba vs BaP
Rfxank	Downregulated in Ba vs BaP
Meaf6	Downregulated in Ba vs BaP
mt-Te	Downregulated in Ba vs BaP
Araf	Downregulated in Ba vs BaP
BC055324	Downregulated in Ba vs BaP
Zgrf1	Downregulated in Ba vs BaP
Mrps25	Downregulated in Ba vs BaP
Dpy30	Downregulated in Ba vs BaP
Psmc5	Downregulated in Ba vs BaP
Dcp2	Downregulated in Ba vs BaP
Dpy19l1	Downregulated in Ba vs BaP
Atp6v1h	Downregulated in Ba vs BaP
Ankrd13b	Downregulated in Ba vs BaP
Rrm2	Downregulated in Ba vs BaP
Abcb8	Downregulated in Ba vs BaP
Kdelr2	Downregulated in Ba vs BaP
Mat2a	Downregulated in Ba vs BaP
Hspa13	Downregulated in Ba vs BaP
Ocrl	Downregulated in Ba vs BaP
Fam173a	Downregulated in Ba vs BaP
Cbfb	Downregulated in Ba vs BaP
Acat2	Downregulated in Ba vs BaP
Ppib	Downregulated in Ba vs BaP
Celsr1	Downregulated in Ba vs BaP
Prmt1	Downregulated in Ba vs BaP
Fbxo21	Downregulated in Ba vs BaP
R3hdm1	Downregulated in Ba vs BaP
Hirip3	Downregulated in Ba vs BaP
Gm5391	Downregulated in Ba vs BaP
Gm10110	Downregulated in Ba vs BaP
Nkap	Downregulated in Ba vs BaP
Cct6a	Downregulated in Ba vs BaP
Gm8116	Downregulated in Ba vs BaP
St6galnac3	Downregulated in Ba vs BaP
Slx4ip	Downregulated in Ba vs BaP
Stip1	Downregulated in Ba vs BaP
Rpsa	Downregulated in Ba vs BaP
Hmbs	Downregulated in Ba vs BaP
Cdc27	Downregulated in Ba vs BaP
Trerf1	Downregulated in Ba vs BaP
Pdik1l	Downregulated in Ba vs BaP
Serbp1	Downregulated in Ba vs BaP
9330159M07Rik	Downregulated in Ba vs BaP
Exosc7	Downregulated in Ba vs BaP
Atp5o	Downregulated in Ba vs BaP
Hnrnpa2b1	Downregulated in Ba vs BaP
Gm6640	Downregulated in Ba vs BaP
Ddx1	Downregulated in Ba vs BaP
Wdr59	Downregulated in Ba vs BaP
Usp14	Downregulated in Ba vs BaP
Puf60	Downregulated in Ba vs BaP
Alox12e	Downregulated in Ba vs BaP
Rfc5	Downregulated in Ba vs BaP
Pabpc4	Downregulated in Ba vs BaP
Cmss1	Downregulated in Ba vs BaP
mt-Co1	Downregulated in Ba vs BaP
Pold2	Downregulated in Ba vs BaP
Cpd	Downregulated in Ba vs BaP
1500011K16Rik	Downregulated in Ba vs BaP
1700097N02Rik	Downregulated in Ba vs BaP
Mtch2	Downregulated in Ba vs BaP
Gipc1	Downregulated in Ba vs BaP
Xpo4	Downregulated in Ba vs BaP
Gm12346	Downregulated in Ba vs BaP
Ezh2	Downregulated in Ba vs BaP
Pkmyt1	Downregulated in Ba vs BaP
Gm9396	Downregulated in Ba vs BaP
Mex3b	Downregulated in Ba vs BaP
St3gal4	Downregulated in Ba vs BaP
Cse1l	Downregulated in Ba vs BaP
Kif1bp	Downregulated in Ba vs BaP
Rap1gds1	Downregulated in Ba vs BaP
Msh3	Downregulated in Ba vs BaP
Tk1	Downregulated in Ba vs BaP
Sh3bp1	Downregulated in Ba vs BaP
Mcph1	Downregulated in Ba vs BaP
Nsun4	Downregulated in Ba vs BaP
9530068E07Rik	Downregulated in Ba vs BaP
Gm37760	Downregulated in Ba vs BaP
Cox18	Downregulated in Ba vs BaP
Bcap29	Downregulated in Ba vs BaP
Ran	Downregulated in Ba vs BaP
Mgat2	Downregulated in Ba vs BaP
Tssc4	Downregulated in Ba vs BaP
Gstcd	Downregulated in Ba vs BaP
Yeats2	Downregulated in Ba vs BaP
Rps19	Downregulated in Ba vs BaP
Nsl1	Downregulated in Ba vs BaP
Wdr13	Downregulated in Ba vs BaP
Rad51ap1	Downregulated in Ba vs BaP
Tmem101	Downregulated in Ba vs BaP
Wbscr16	Downregulated in Ba vs BaP
Prpsap1	Downregulated in Ba vs BaP
Tap1	Downregulated in Ba vs BaP
Rbm15	Downregulated in Ba vs BaP
Hspe1	Downregulated in Ba vs BaP
Rps6kb1	Downregulated in Ba vs BaP
Nup107	Downregulated in Ba vs BaP
Myo5a	Downregulated in Ba vs BaP
Slc1a5	Downregulated in Ba vs BaP
Ttll5	Downregulated in Ba vs BaP
Vdac1	Downregulated in Ba vs BaP
Ripk3	Downregulated in Ba vs BaP
Timm9	Downregulated in Ba vs BaP
Magohb	Downregulated in Ba vs BaP
Bard1	Downregulated in Ba vs BaP
Sil1	Downregulated in Ba vs BaP
Nans	Downregulated in Ba vs BaP
Zfp629	Downregulated in Ba vs BaP
Rad54l	Downregulated in Ba vs BaP
Ttll4	Downregulated in Ba vs BaP
Nudcd1	Downregulated in Ba vs BaP
Snora68	Downregulated in Ba vs BaP
Ndufc2	Downregulated in Ba vs BaP
Tceb1	Downregulated in Ba vs BaP
Qsox2	Downregulated in Ba vs BaP
Suclg2	Downregulated in Ba vs BaP
Mrps28	Downregulated in Ba vs BaP
Banf1	Downregulated in Ba vs BaP
Prpf19	Downregulated in Ba vs BaP
Haus3	Downregulated in Ba vs BaP
Ttf2	Downregulated in Ba vs BaP
Cnpy2	Downregulated in Ba vs BaP
Sdhc	Downregulated in Ba vs BaP
Eif4a-ps4	Downregulated in Ba vs BaP
Zmym1	Downregulated in Ba vs BaP
Tkfc	Downregulated in Ba vs BaP
Fanca	Downregulated in Ba vs BaP
Rbm10	Downregulated in Ba vs BaP
Tmem147	Downregulated in Ba vs BaP
Wbp1	Downregulated in Ba vs BaP
Mtif2	Downregulated in Ba vs BaP
Ndufa12	Downregulated in Ba vs BaP
Nprl3	Downregulated in Ba vs BaP
Gtf2f2	Downregulated in Ba vs BaP
Camkk2	Downregulated in Ba vs BaP
Cnih1	Downregulated in Ba vs BaP
Aptx	Downregulated in Ba vs BaP
Map3k7	Downregulated in Ba vs BaP
Agap1	Downregulated in Ba vs BaP
U2af1	Downregulated in Ba vs BaP
Cpsf3l	Downregulated in Ba vs BaP
Ube3a	Downregulated in Ba vs BaP
Ercc6	Downregulated in Ba vs BaP
Rbbp8	Downregulated in Ba vs BaP
Ergic3	Downregulated in Ba vs BaP
Dhx15	Downregulated in Ba vs BaP
Tarbp2	Downregulated in Ba vs BaP
Setd8	Downregulated in Ba vs BaP
Nsf	Downregulated in Ba vs BaP
Zmynd19	Downregulated in Ba vs BaP
Tmem161a	Downregulated in Ba vs BaP
Mcm7	Downregulated in Ba vs BaP
Sh3gl1	Downregulated in Ba vs BaP
Wee1	Downregulated in Ba vs BaP
Lsm2	Downregulated in Ba vs BaP
Hint1	Downregulated in Ba vs BaP
Rp9	Downregulated in Ba vs BaP
Rngtt	Downregulated in Ba vs BaP
Gm6159	Downregulated in Ba vs BaP
Med8	Downregulated in Ba vs BaP
Plekha3	Downregulated in Ba vs BaP
Casp8ap2	Downregulated in Ba vs BaP
Dhx9	Downregulated in Ba vs BaP
Stx18	Downregulated in Ba vs BaP
Oaf	Downregulated in Ba vs BaP
Rexo2	Downregulated in Ba vs BaP
Slbp	Downregulated in Ba vs BaP
Larp7	Downregulated in Ba vs BaP
Hmga1	Downregulated in Ba vs BaP
Abcb10	Downregulated in Ba vs BaP
Nup85	Downregulated in Ba vs BaP
Gaa	Downregulated in Ba vs BaP
Zfp422	Downregulated in Ba vs BaP
Smc6	Downregulated in Ba vs BaP
Rabl6	Downregulated in Ba vs BaP
Cdk2ap1	Downregulated in Ba vs BaP
Ubr5	Downregulated in Ba vs BaP
Map1s	Downregulated in Ba vs BaP
Dnajc19-ps	Downregulated in Ba vs BaP
Tmem248	Downregulated in Ba vs BaP
Mbd3	Downregulated in Ba vs BaP
