## Supplementary material for "Single-cell molecular profiling provides a high-resolution map of basophil and mast cell differentiation": Table S3

Gene	Pseudotime cluster
Ccm2	Pseudotime cluster upregulated
Itga5	Pseudotime cluster upregulated
Adora3	Pseudotime cluster upregulated
Chtop	Pseudotime cluster upregulated
Zmat2	Pseudotime cluster upregulated
Tubb6	Pseudotime cluster upregulated
Naglu	Pseudotime cluster upregulated
Cpa3	Pseudotime cluster upregulated
Rhoc	Pseudotime cluster upregulated
Prpf6	Pseudotime cluster upregulated
Snrpd1	Pseudotime cluster upregulated
Mea1	Pseudotime cluster upregulated
Epdr1	Pseudotime cluster upregulated
Adprh	Pseudotime cluster upregulated
Clptm1	Pseudotime cluster upregulated
Apoe	Pseudotime cluster upregulated
Tbc1d8	Pseudotime cluster upregulated
Dusp3	Pseudotime cluster upregulated
Calr	Pseudotime cluster upregulated
Hmox2	Pseudotime cluster upregulated
Psap	Pseudotime cluster upregulated
Lpcat3	Pseudotime cluster upregulated
Tmed4	Pseudotime cluster upregulated
Ppp1cc	Pseudotime cluster upregulated
Coro1c	Pseudotime cluster upregulated
Sgce	Pseudotime cluster upregulated
Ap1s1	Pseudotime cluster upregulated
Cstb	Pseudotime cluster upregulated
Man2b1	Pseudotime cluster upregulated
Dnajb1	Pseudotime cluster upregulated
Gpr108	Pseudotime cluster upregulated
Ergic3	Pseudotime cluster upregulated
Rcn1	Pseudotime cluster upregulated
Sra1	Pseudotime cluster upregulated
Tmbim1	Pseudotime cluster upregulated
Med8	Pseudotime cluster upregulated
Nsmf	Pseudotime cluster upregulated
Ddah2	Pseudotime cluster upregulated
M6pr	Pseudotime cluster upregulated
Ccdc124	Pseudotime cluster upregulated
Ctsd	Pseudotime cluster upregulated
Emc10	Pseudotime cluster upregulated
Pou2f2	Pseudotime cluster upregulated
Pttg1ip	Pseudotime cluster upregulated
Kcnq1	Pseudotime cluster upregulated
Slc3a2	Pseudotime cluster upregulated
Pgam1	Pseudotime cluster upregulated
Nelfb	Pseudotime cluster upregulated
Trappc2l	Pseudotime cluster upregulated
Cnih1	Pseudotime cluster upregulated
Stard13	Pseudotime cluster upregulated
Ctsz	Pseudotime cluster upregulated
Slc25a5	Pseudotime cluster upregulated
Atxn10	Pseudotime cluster upregulated
Tox4	Pseudotime cluster upregulated
Timp2	Pseudotime cluster upregulated
Pmp22	Pseudotime cluster upregulated
Psmb6	Pseudotime cluster upregulated
Phf23	Pseudotime cluster upregulated
Atox1	Pseudotime cluster upregulated
Copz2	Pseudotime cluster upregulated
Atp5g3	Pseudotime cluster upregulated
P4ha2	Pseudotime cluster upregulated
Atp6ap1	Pseudotime cluster upregulated
Rab5c	Pseudotime cluster upregulated
Scn1b	Pseudotime cluster upregulated
Atp6v1e1	Pseudotime cluster upregulated
Ubb	Pseudotime cluster upregulated
Gyg	Pseudotime cluster upregulated
Dusp6	Pseudotime cluster upregulated
Sgk1	Pseudotime cluster upregulated
Ifngr1	Pseudotime cluster upregulated
Ndufa12	Pseudotime cluster upregulated
Srgn	Pseudotime cluster upregulated
Sar1a	Pseudotime cluster upregulated
Sgpl1	Pseudotime cluster upregulated
Pcbd1	Pseudotime cluster upregulated
Plek	Pseudotime cluster upregulated
Adora2a	Pseudotime cluster upregulated
Snrpd3	Pseudotime cluster upregulated
Mdh1	Pseudotime cluster upregulated
Sgcd	Pseudotime cluster upregulated
Canx	Pseudotime cluster upregulated
Rnf130	Pseudotime cluster upregulated
Tcn2	Pseudotime cluster upregulated
Arf5	Pseudotime cluster upregulated
Xbp1	Pseudotime cluster upregulated
Rnf187	Pseudotime cluster upregulated
Laptm4a	Pseudotime cluster upregulated
Fam49a	Pseudotime cluster upregulated
Trib2	Pseudotime cluster upregulated
Pafah1b1	Pseudotime cluster upregulated
Trim47	Pseudotime cluster upregulated
P2rx1	Pseudotime cluster upregulated
Mfsd11	Pseudotime cluster upregulated
Slc6a4	Pseudotime cluster upregulated
Ywhae	Pseudotime cluster upregulated
Lrrc59	Pseudotime cluster upregulated
Acly	Pseudotime cluster upregulated
Trappc6b	Pseudotime cluster upregulated
Pnn	Pseudotime cluster upregulated
Psma6	Pseudotime cluster upregulated
Sptlc2	Pseudotime cluster upregulated
Tmx1	Pseudotime cluster upregulated
Glrx5	Pseudotime cluster upregulated
Atp6v1d	Pseudotime cluster upregulated
Erh	Pseudotime cluster upregulated
Npc2	Pseudotime cluster upregulated
Eif5	Pseudotime cluster upregulated
Pdcd6	Pseudotime cluster upregulated
Hexb	Pseudotime cluster upregulated
Ndufs4	Pseudotime cluster upregulated
Comtd1	Pseudotime cluster upregulated
Glud1	Pseudotime cluster upregulated
Plau	Pseudotime cluster upregulated
Nisch	Pseudotime cluster upregulated
Spcs1	Pseudotime cluster upregulated
Spryd7	Pseudotime cluster upregulated
Prkcd	Pseudotime cluster upregulated
Pdlim2	Pseudotime cluster upregulated
Sorbs3	Pseudotime cluster upregulated
Cma1	Pseudotime cluster upregulated
Mcpt1	Pseudotime cluster upregulated
St13	Pseudotime cluster upregulated
Ly6c2	Pseudotime cluster upregulated
Mapk12	Pseudotime cluster upregulated
Gcsam	Pseudotime cluster upregulated
Atg3	Pseudotime cluster upregulated
Cd200r1	Pseudotime cluster upregulated
Cldnd1	Pseudotime cluster upregulated
Snap29	Pseudotime cluster upregulated
Sdf2l1	Pseudotime cluster upregulated
Pros1	Pseudotime cluster upregulated
Il10rb	Pseudotime cluster upregulated
Ifnar2	Pseudotime cluster upregulated
Lima1	Pseudotime cluster upregulated
Vwa5a	Pseudotime cluster upregulated
Wfdc1	Pseudotime cluster upregulated
Mpc1	Pseudotime cluster upregulated
Pla2g7	Pseudotime cluster upregulated
Tnfrsf21	Pseudotime cluster upregulated
Slc29a1	Pseudotime cluster upregulated
Ndufv3	Pseudotime cluster upregulated
Emilin2	Pseudotime cluster upregulated
Cebpz	Pseudotime cluster upregulated
Tpsab1	Pseudotime cluster upregulated
Phf1	Pseudotime cluster upregulated
C2	Pseudotime cluster upregulated
Csnk2b	Pseudotime cluster upregulated
Rpp21	Pseudotime cluster upregulated
Ptpn2	Pseudotime cluster upregulated
Fech	Pseudotime cluster upregulated
Rbm22	Pseudotime cluster upregulated
Cyb5a	Pseudotime cluster upregulated
Minpp1	Pseudotime cluster upregulated
Scyl1	Pseudotime cluster upregulated
Shoc2	Pseudotime cluster upregulated
Acsl5	Pseudotime cluster upregulated
Fundc1	Pseudotime cluster upregulated
Hexa	Pseudotime cluster upregulated
Prdx4	Pseudotime cluster upregulated
Hdhd2	Pseudotime cluster upregulated
Pstpip2	Pseudotime cluster upregulated
Tmem192	Pseudotime cluster upregulated
Cant1	Pseudotime cluster upregulated
Uqcrc1	Pseudotime cluster upregulated
Itgb1	Pseudotime cluster upregulated
Higd2a	Pseudotime cluster upregulated
Tram1	Pseudotime cluster upregulated
Ctdsp1	Pseudotime cluster upregulated
Ncl	Pseudotime cluster upregulated
Stk25	Pseudotime cluster upregulated
Mlph	Pseudotime cluster upregulated
Tsn	Pseudotime cluster upregulated
Ptprc	Pseudotime cluster upregulated
Cd55	Pseudotime cluster upregulated
Daf2	Pseudotime cluster upregulated
Adipor1	Pseudotime cluster upregulated
Srp9	Pseudotime cluster upregulated
Mpc2	Pseudotime cluster upregulated
Optn	Pseudotime cluster upregulated
Dnajc1	Pseudotime cluster upregulated
Nek6	Pseudotime cluster upregulated
Fam129b	Pseudotime cluster upregulated
Hspa5	Pseudotime cluster upregulated
Psmd14	Pseudotime cluster upregulated
Dpp7	Pseudotime cluster upregulated
Anapc2	Pseudotime cluster upregulated
Rbms1	Pseudotime cluster upregulated
Dnajc10	Pseudotime cluster upregulated
Mtx2	Pseudotime cluster upregulated
Cat	Pseudotime cluster upregulated
Meis2	Pseudotime cluster upregulated
Chst1	Pseudotime cluster upregulated
Ptpra	Pseudotime cluster upregulated
Hdc	Pseudotime cluster upregulated
Rrbp1	Pseudotime cluster upregulated
Snx5	Pseudotime cluster upregulated
Slc52a3	Pseudotime cluster upregulated
Ptpn1	Pseudotime cluster upregulated
Map1lc3a	Pseudotime cluster upregulated
1110008F13Rik	Pseudotime cluster upregulated
Dnajc19	Pseudotime cluster upregulated
Ssr3	Pseudotime cluster upregulated
Sec22b	Pseudotime cluster upregulated
Il6ra	Pseudotime cluster upregulated
Fam198b	Pseudotime cluster upregulated
Papss1	Pseudotime cluster upregulated
Fubp1	Pseudotime cluster upregulated
Gba	Pseudotime cluster upregulated
Lamtor2	Pseudotime cluster upregulated
Ecm1	Pseudotime cluster upregulated
Tgs1	Pseudotime cluster upregulated
Txn1	Pseudotime cluster upregulated
Dctn3	Pseudotime cluster upregulated
Stoml2	Pseudotime cluster upregulated
Plin2	Pseudotime cluster upregulated
Slc35d1	Pseudotime cluster upregulated
Laptm5	Pseudotime cluster upregulated
Ccdc23	Pseudotime cluster upregulated
Rragc	Pseudotime cluster upregulated
Hdac1	Pseudotime cluster upregulated
Slc30a2	Pseudotime cluster upregulated
Casp9	Pseudotime cluster upregulated
Acot7	Pseudotime cluster upregulated
Rheb	Pseudotime cluster upregulated
Cdk11b	Pseudotime cluster upregulated
Ccnl2	Pseudotime cluster upregulated
Sdf4	Pseudotime cluster upregulated
Lrpap1	Pseudotime cluster upregulated
Man2b2	Pseudotime cluster upregulated
Nrbp1	Pseudotime cluster upregulated
Klf3	Pseudotime cluster upregulated
Srd5a3	Pseudotime cluster upregulated
Tmed2	Pseudotime cluster upregulated
Naaa	Pseudotime cluster upregulated
Scarb2	Pseudotime cluster upregulated
Gbas	Pseudotime cluster upregulated
Cct6a	Pseudotime cluster upregulated
Tmem106b	Pseudotime cluster upregulated
Sdsl	Pseudotime cluster upregulated
Arpc1a	Pseudotime cluster upregulated
Rnf6	Pseudotime cluster upregulated
Pomp	Pseudotime cluster upregulated
Cux1	Pseudotime cluster upregulated
Calu	Pseudotime cluster upregulated
Mtpn	Pseudotime cluster upregulated
Gstk1	Pseudotime cluster upregulated
Gfpt1	Pseudotime cluster upregulated
Slc41a3	Pseudotime cluster upregulated
Arl8b	Pseudotime cluster upregulated
Slc6a12	Pseudotime cluster upregulated
Golt1b	Pseudotime cluster upregulated
Vgll4	Pseudotime cluster upregulated
Uri1	Pseudotime cluster upregulated
Psmd8	Pseudotime cluster upregulated
Zfand6	Pseudotime cluster upregulated
Spns1	Pseudotime cluster upregulated
Far1	Pseudotime cluster upregulated
Nucb1	Pseudotime cluster upregulated
Rgs10	Pseudotime cluster upregulated
Gga2	Pseudotime cluster upregulated
Tpp1	Pseudotime cluster upregulated
Bccip	Pseudotime cluster upregulated
Atp6ap2	Pseudotime cluster upregulated
Tmem9b	Pseudotime cluster upregulated
Gata1	Pseudotime cluster upregulated
Ebp	Pseudotime cluster upregulated
Fundc2	Pseudotime cluster upregulated
Sh3bgrl	Pseudotime cluster upregulated
Renbp	Pseudotime cluster upregulated
Morf4l2	Pseudotime cluster upregulated
Rnf128	Pseudotime cluster upregulated
Gpm6a	Pseudotime cluster upregulated
Gtf2e2	Pseudotime cluster upregulated
Ednra	Pseudotime cluster upregulated
Vps35	Pseudotime cluster upregulated
Mt1	Pseudotime cluster upregulated
Hsbp1	Pseudotime cluster upregulated
Dus2	Pseudotime cluster upregulated
Cyb5b	Pseudotime cluster upregulated
Wwp2	Pseudotime cluster upregulated
Kars	Pseudotime cluster upregulated
Aplp2	Pseudotime cluster upregulated
Abhd12	Pseudotime cluster upregulated
Acat1	Pseudotime cluster upregulated
Fdx1	Pseudotime cluster upregulated
Cadm1	Pseudotime cluster upregulated
Arcn1	Pseudotime cluster upregulated
Tyk2	Pseudotime cluster upregulated
Fam46a	Pseudotime cluster upregulated
Rcn2	Pseudotime cluster upregulated
Tspan3	Pseudotime cluster upregulated
Elovl5	Pseudotime cluster upregulated
Ppib	Pseudotime cluster upregulated
Stt3b	Pseudotime cluster upregulated
Copb2	Pseudotime cluster upregulated
Faim	Pseudotime cluster upregulated
Dclk3	Pseudotime cluster upregulated
Usp4	Pseudotime cluster upregulated
Pon2	Pseudotime cluster upregulated
Ilvbl	Pseudotime cluster upregulated
Slc16a1	Pseudotime cluster upregulated
Pebp1	Pseudotime cluster upregulated
Gas7	Pseudotime cluster upregulated
Triobp	Pseudotime cluster upregulated
Cnppd1	Pseudotime cluster upregulated
Tpsg1	Pseudotime cluster upregulated
Crlf2	Pseudotime cluster upregulated
Tpsb2	Pseudotime cluster upregulated
Lgals3bp	Pseudotime cluster upregulated
Tesk2	Pseudotime cluster upregulated
Senp6	Pseudotime cluster upregulated
Exosc4	Pseudotime cluster upregulated
Wbp2	Pseudotime cluster upregulated
Gtf2h5	Pseudotime cluster upregulated
Ramp1	Pseudotime cluster upregulated
Gm9761	Pseudotime cluster upregulated
Snx2	Pseudotime cluster upregulated
Ssh3	Pseudotime cluster upregulated
Grn	Pseudotime cluster upregulated
Ttyh2	Pseudotime cluster upregulated
Pip5k1c	Pseudotime cluster upregulated
Vat1	Pseudotime cluster upregulated
Kcne3	Pseudotime cluster upregulated
Gnptg	Pseudotime cluster upregulated
Tk2	Pseudotime cluster upregulated
Ids	Pseudotime cluster upregulated
H2-Q4	Pseudotime cluster upregulated
Sigmar1	Pseudotime cluster upregulated
Cd200r3	Pseudotime cluster upregulated
9530068E07Rik	Pseudotime cluster upregulated
Rnf13	Pseudotime cluster upregulated
Ppfibp2	Pseudotime cluster upregulated
Atp13a2	Pseudotime cluster upregulated
Tbc1d9b	Pseudotime cluster upregulated
Kif1bp	Pseudotime cluster upregulated
Hk1	Pseudotime cluster upregulated
Sh3glb1	Pseudotime cluster upregulated
Ndufc1	Pseudotime cluster upregulated
Hgsnat	Pseudotime cluster upregulated
4932438A13Rik	Pseudotime cluster upregulated
Asxl2	Pseudotime cluster upregulated
Nenf	Pseudotime cluster upregulated
Cd81	Pseudotime cluster upregulated
Mrps26	Pseudotime cluster upregulated
Sirpa	Pseudotime cluster upregulated
Socs1	Pseudotime cluster upregulated
Hiatl1	Pseudotime cluster upregulated
Bphl	Pseudotime cluster upregulated
Galnt18	Pseudotime cluster upregulated
Pcp4l1	Pseudotime cluster upregulated
Med30	Pseudotime cluster upregulated
Creb3l2	Pseudotime cluster upregulated
Rnh1	Pseudotime cluster upregulated
Atp5j2	Pseudotime cluster upregulated
Akap2	Pseudotime cluster upregulated
Ephx1	Pseudotime cluster upregulated
Bloc1s5	Pseudotime cluster upregulated
Txndc5	Pseudotime cluster upregulated
Cpq	Pseudotime cluster upregulated
Camk1d	Pseudotime cluster upregulated
Polg	Pseudotime cluster upregulated
Azi2	Pseudotime cluster upregulated
Ndst2	Pseudotime cluster upregulated
Ncam1	Pseudotime cluster upregulated
Thap3	Pseudotime cluster upregulated
Slc7a5	Pseudotime cluster upregulated
Ptger3	Pseudotime cluster upregulated
Ipo8	Pseudotime cluster upregulated
Tph1	Pseudotime cluster upregulated
Maob	Pseudotime cluster upregulated
Hs2st1	Pseudotime cluster upregulated
Dnm3	Pseudotime cluster upregulated
Arglu1	Pseudotime cluster upregulated
Dgkz	Pseudotime cluster upregulated
Milr1	Pseudotime cluster upregulated
Creg1	Pseudotime cluster upregulated
Tmem205	Pseudotime cluster upregulated
Arhgef10l	Pseudotime cluster upregulated
Elmo1	Pseudotime cluster upregulated
Chd7	Pseudotime cluster upregulated
Uspl1	Pseudotime cluster upregulated
Ssr2	Pseudotime cluster upregulated
Smpx	Pseudotime cluster upregulated
Sytl3	Pseudotime cluster upregulated
Git2	Pseudotime cluster upregulated
Rassf4	Pseudotime cluster upregulated
Fam63b	Pseudotime cluster upregulated
Mob1a	Pseudotime cluster upregulated
Mgat2	Pseudotime cluster upregulated
Smim7	Pseudotime cluster upregulated
Serpinb1a	Pseudotime cluster upregulated
Uqcrq	Pseudotime cluster upregulated
S1pr1	Pseudotime cluster upregulated
Hnrnph2	Pseudotime cluster upregulated
Pqlc3	Pseudotime cluster upregulated
Adrb2	Pseudotime cluster upregulated
Basp1	Pseudotime cluster upregulated
Pik3r6	Pseudotime cluster upregulated
Scand1	Pseudotime cluster upregulated
Tmem251	Pseudotime cluster upregulated
Bst2	Pseudotime cluster upregulated
Zfp787	Pseudotime cluster upregulated
A530099J19Rik	Pseudotime cluster upregulated
Lxn	Pseudotime cluster upregulated
Pea15b	Pseudotime cluster upregulated
A4galt	Pseudotime cluster upregulated
Mfap1b	Pseudotime cluster upregulated
Lhfp	Pseudotime cluster upregulated
Mlec	Pseudotime cluster upregulated
Fam134a	Pseudotime cluster upregulated
Rarres1	Pseudotime cluster upregulated
Lrrc25	Pseudotime cluster upregulated
Mrgprb2	Pseudotime cluster upregulated
Gm8394	Pseudotime cluster upregulated
Atp5k	Pseudotime cluster upregulated
Tmem123	Pseudotime cluster upregulated
Rgs13	Pseudotime cluster upregulated
Rnf7	Pseudotime cluster upregulated
2610001J05Rik	Pseudotime cluster upregulated
St6galnac3	Pseudotime cluster upregulated
Camk2d	Pseudotime cluster upregulated
Vapb	Pseudotime cluster upregulated
Stam2	Pseudotime cluster upregulated
H2-Q5	Pseudotime cluster upregulated
Gm7936	Pseudotime cluster upregulated
St3gal5	Pseudotime cluster upregulated
Actr3b	Pseudotime cluster upregulated
Tgoln1	Pseudotime cluster upregulated
Rab31	Pseudotime cluster upregulated
Chd9	Pseudotime cluster upregulated
Fkbp2	Pseudotime cluster upregulated
Capg	Pseudotime cluster upregulated
Commd7	Pseudotime cluster upregulated
Ide	Pseudotime cluster upregulated
Rbbp4	Pseudotime cluster upregulated
Bcl2	Pseudotime cluster upregulated
Gnai1	Pseudotime cluster upregulated
Mrps14	Pseudotime cluster upregulated
Prss43	Pseudotime cluster upregulated
Dhcr7	Pseudotime cluster upregulated
Sept9	Pseudotime cluster upregulated
Serpinb6a	Pseudotime cluster upregulated
H2-Q7	Pseudotime cluster upregulated
H3f3a	Pseudotime cluster upregulated
B2m	Pseudotime cluster upregulated
Copz1	Pseudotime cluster upregulated
Rrp1	Pseudotime cluster upregulated
Gm10093	Pseudotime cluster upregulated
Mcpt4	Pseudotime cluster upregulated
Lsamp	Pseudotime cluster upregulated
H2-K1	Pseudotime cluster upregulated
Slc38a10	Pseudotime cluster upregulated
Phf5a	Pseudotime cluster upregulated
Kalrn	Pseudotime cluster upregulated
Ccdc62	Pseudotime cluster upregulated
Cd200r4	Pseudotime cluster upregulated
Cks2	Pseudotime cluster upregulated
Cnr2	Pseudotime cluster upregulated
Manbal	Pseudotime cluster upregulated
Gm10131	Pseudotime cluster upregulated
Klhdc3	Pseudotime cluster upregulated
Tacc1	Pseudotime cluster upregulated
Dhrs3	Pseudotime cluster upregulated
Slc31a2	Pseudotime cluster upregulated
Mrgpra4	Pseudotime cluster upregulated
Rpl31-ps8	Pseudotime cluster upregulated
Cma2	Pseudotime cluster upregulated
Myadm	Pseudotime cluster upregulated
Eif3g	Pseudotime cluster upregulated
Mrgprb1	Pseudotime cluster upregulated
Yipf3	Pseudotime cluster upregulated
Mcpt9	Pseudotime cluster upregulated
Usmg5	Pseudotime cluster upregulated
Pcnp	Pseudotime cluster upregulated
Nt5dc2	Pseudotime cluster upregulated
Mta2	Pseudotime cluster upregulated
Bscl2	Pseudotime cluster upregulated
Snx29	Pseudotime cluster upregulated
Smim10l1	Pseudotime cluster upregulated
Ahnak2	Pseudotime cluster upregulated
Gm10443	Pseudotime cluster upregulated
H2-Q6	Pseudotime cluster upregulated
H2-D1	Pseudotime cluster upregulated
Mrgprx2	Pseudotime cluster upregulated
Tox2	Pseudotime cluster upregulated
Gm10819	Pseudotime cluster upregulated
Rprm	Pseudotime cluster upregulated
Ly6a	Pseudotime cluster upregulated
Vimp	Pseudotime cluster upregulated
Selm	Pseudotime cluster upregulated
Psme2b	Pseudotime cluster upregulated
Dohh	Pseudotime cluster upregulated
Gm11025	Pseudotime cluster upregulated
Psme2	Pseudotime cluster upregulated
Gm10698	Pseudotime cluster upregulated
Gm12543	Pseudotime cluster upregulated
M6pr-ps	Pseudotime cluster upregulated
Gm11836	Pseudotime cluster upregulated
Gm12389	Pseudotime cluster upregulated
Gm12338	Pseudotime cluster upregulated
Gm12096	Pseudotime cluster upregulated
Calr-ps	Pseudotime cluster upregulated
Gm15495	Pseudotime cluster upregulated
5730416F02Rik	Pseudotime cluster upregulated
Pgam1-ps2	Pseudotime cluster upregulated
Gm8737	Pseudotime cluster upregulated
Gm12362	Pseudotime cluster upregulated
Gm13736	Pseudotime cluster upregulated
Gm15808	Pseudotime cluster upregulated
Oaz2-ps	Pseudotime cluster upregulated
Gm9575	Pseudotime cluster upregulated
Ldha-ps2	Pseudotime cluster upregulated
Dnajc19-ps	Pseudotime cluster upregulated
Gm13422	Pseudotime cluster upregulated
4930455G09Rik	Pseudotime cluster upregulated
Lamtor5	Pseudotime cluster upregulated
Ier3ip1	Pseudotime cluster upregulated
Bloc1s1	Pseudotime cluster upregulated
Mpc1-ps	Pseudotime cluster upregulated
Ube2d2a	Pseudotime cluster upregulated
Neat1	Pseudotime cluster upregulated
Rnaset2b	Pseudotime cluster upregulated
Gm10784	Pseudotime cluster upregulated
Gm9824	Pseudotime cluster upregulated
Vkorc1	Pseudotime cluster upregulated
Vmn2r26	Pseudotime cluster upregulated
AU020206	Pseudotime cluster upregulated
2310009A05Rik	Pseudotime cluster upregulated
Psmb6-ps2	Pseudotime cluster upregulated
Txn-ps1	Pseudotime cluster upregulated
Gm37608	Pseudotime cluster upregulated
Gm37297	Pseudotime cluster upregulated
Rpl36a-ps2	Pseudotime cluster upregulated
RP24-492O4.5	Pseudotime cluster upregulated
RP23-245J24.1	Pseudotime cluster upregulated
Abhd15	Pseudotime cluster downregulated
Acap1	Pseudotime cluster downregulated
Rapsn	Pseudotime cluster downregulated
Napsa	Pseudotime cluster downregulated
Scin	Pseudotime cluster downregulated
Ier3	Pseudotime cluster downregulated
Nkg7	Pseudotime cluster downregulated
Cnn2	Pseudotime cluster downregulated
B4galnt1	Pseudotime cluster downregulated
Fxyd5	Pseudotime cluster downregulated
Gzmb	Pseudotime cluster downregulated
Pdcd1lg2	Pseudotime cluster downregulated
Igfbp4	Pseudotime cluster downregulated
Cuedc1	Pseudotime cluster downregulated
Ccl4	Pseudotime cluster downregulated
Ccl9	Pseudotime cluster downregulated
Fuca2	Pseudotime cluster downregulated
Gnb2l1	Pseudotime cluster downregulated
Patz1	Pseudotime cluster downregulated
Abca8b	Pseudotime cluster downregulated
Rffl	Pseudotime cluster downregulated
Rnase6	Pseudotime cluster downregulated
Itm2b	Pseudotime cluster downregulated
Mcpt8	Pseudotime cluster downregulated
Angpt1	Pseudotime cluster downregulated
Srebf2	Pseudotime cluster downregulated
Rapgef3	Pseudotime cluster downregulated
Runx1	Pseudotime cluster downregulated
Ivns1abp	Pseudotime cluster downregulated
Myl12a	Pseudotime cluster downregulated
Il6	Pseudotime cluster downregulated
Ccr1	Pseudotime cluster downregulated
Tuba4a	Pseudotime cluster downregulated
Sell	Pseudotime cluster downregulated
Itga4	Pseudotime cluster downregulated
Lmo4	Pseudotime cluster downregulated
Coro2a	Pseudotime cluster downregulated
Eif4g3	Pseudotime cluster downregulated
Tmem234	Pseudotime cluster downregulated
Inpp5b	Pseudotime cluster downregulated
Padi2	Pseudotime cluster downregulated
Plac8	Pseudotime cluster downregulated
Psmd9	Pseudotime cluster downregulated
Tes	Pseudotime cluster downregulated
Rab19	Pseudotime cluster downregulated
Slc6a13	Pseudotime cluster downregulated
Mlf2	Pseudotime cluster downregulated
Ptms	Pseudotime cluster downregulated
Lag3	Pseudotime cluster downregulated
Kdm5a	Pseudotime cluster downregulated
Cd9	Pseudotime cluster downregulated
Cdipt	Pseudotime cluster downregulated
Coro1a	Pseudotime cluster downregulated
Mns1	Pseudotime cluster downregulated
Rpsa	Pseudotime cluster downregulated
Fam189b	Pseudotime cluster downregulated
Lpcat2	Pseudotime cluster downregulated
Emid1	Pseudotime cluster downregulated
Cpne2	Pseudotime cluster downregulated
Pik3ip1	Pseudotime cluster downregulated
Eef2	Pseudotime cluster downregulated
Hmha1	Pseudotime cluster downregulated
Fut7	Pseudotime cluster downregulated
BC037034	Pseudotime cluster downregulated
Gch1	Pseudotime cluster downregulated
1110007C09Rik	Pseudotime cluster downregulated
Slc26a11	Pseudotime cluster downregulated
Gnaz	Pseudotime cluster downregulated
Gpr34	Pseudotime cluster downregulated
Tbc1d10c	Pseudotime cluster downregulated
Npl	Pseudotime cluster downregulated
Rps2	Pseudotime cluster downregulated
Rpl18a	Pseudotime cluster downregulated
Gm9800	Pseudotime cluster downregulated
Ptprcap	Pseudotime cluster downregulated
Fbl	Pseudotime cluster downregulated
Ltb4r1	Pseudotime cluster downregulated
Rpsa-ps10	Pseudotime cluster downregulated
Tmsb4x	Pseudotime cluster downregulated
Cx3cr1	Pseudotime cluster downregulated
Jun	Pseudotime cluster downregulated
Mapk14	Pseudotime cluster downregulated
Kcnn4	Pseudotime cluster downregulated
Set	Pseudotime cluster downregulated
Maf	Pseudotime cluster downregulated
Fmnl1	Pseudotime cluster downregulated
Gm6169	Pseudotime cluster downregulated
Atp8b4	Pseudotime cluster downregulated
Ccni	Pseudotime cluster downregulated
Gm7027	Pseudotime cluster downregulated
H2-K2	Pseudotime cluster downregulated
Gm11808	Pseudotime cluster downregulated
Rps24-ps2	Pseudotime cluster downregulated
Gm10275	Pseudotime cluster downregulated
Csf2rb2	Pseudotime cluster downregulated
Rpl13a	Pseudotime cluster downregulated
Gm10800	Pseudotime cluster downregulated
Gm10801	Pseudotime cluster downregulated
Trbv13-2	Pseudotime cluster downregulated
Evi2a	Pseudotime cluster downregulated
Tmsb10	Pseudotime cluster downregulated
Rps24-ps3	Pseudotime cluster downregulated
Rpl18-ps1	Pseudotime cluster downregulated
Gm6517	Pseudotime cluster downregulated
Gm13456	Pseudotime cluster downregulated
Gm13050	Pseudotime cluster downregulated
Gm8606	Pseudotime cluster downregulated
Gm15033	Pseudotime cluster downregulated
Gm8624	Pseudotime cluster downregulated
Gm12009	Pseudotime cluster downregulated
Mir142hg	Pseudotime cluster downregulated
Cd9-ps	Pseudotime cluster downregulated
Gm3788	Pseudotime cluster downregulated
Trbv12-2	Pseudotime cluster downregulated
Gm21738	Pseudotime cluster downregulated
Gm10717	Pseudotime cluster downregulated
Gm4617	Pseudotime cluster downregulated
Gm26510	Pseudotime cluster downregulated
Gm6652	Pseudotime cluster downregulated
Gm9320	Pseudotime cluster downregulated
mmu-mir-703	Pseudotime cluster downregulated
